# Identification of Characteristic Genomic Markers in Human Hepatoma Huh7 and Huh7.5.1-8 Cell Lines

**DOI:** 10.1101/2020.02.17.953281

**Authors:** Masaki Kawamoto, Toshiyuki Yamaji, Kyoko Saito, Kazuhiro Satomura, Toshinori Endo, Masayoshi Fukasawa, Kentaro Hanada, Naoki Osada

**Affiliations:** Graduate School of Information Science and Technology, Hokkaido University, Sapporo 060-0814, Japan; Department of Biochemistry & Cell Biology, National Institute of Infectious Diseases, Tokyo 162-8640, Japan; Faculty of Information Science and Technology, Hokkaido University, Sapporo 060-0814, Japan; Global Station for Big Data and Cybersecurity, GI-CoRE, Hokkaido University, Sapporo 060-0814, Japan

**Keywords:** Huh7, genome sequencing, cell lines, hepatitis C virus

## Abstract

The human hepatoma-derived Huh7 cell line and its derivatives (Huh7.5 and Huh7.5.1) have been widely used as a convenient experimental substitute for primary hepatocytes. In particular, these cell lines represent host cells suitable for propagating the hepatitis C virus (HCV) *in vitro*. The Huh7.5.1-8 cell line, a subline of Huh7.5.1, can propagate HCV more efficiently than its parental cells. To provide genomic information for cells’ quality control, we performed whole-genome sequencing of Huh7 and Huh7.5.1-8 and identified their characteristic genomic deletions, some of which are applicable to an in-house test for cell authentication. Among the genes related to HCV infection and replication, 53 genes were found to carry missense or loss-of-function mutations likely specific to the Huh7 and/or Huh7.5.1-8. Eight genes, including *DDX58* (*RIG-I*), *BAX, EP300*, and *SPP1* (osteopontin), contained mutations observed only in Huh7.5.1-8 or mutations with higher frequency in Huh7.5.1-8. These mutations might be relevant to phenotypic differences between the two cell lines and may also serve as genetic markers to distinguish Huh7.5.1-8 cells from the ancestral Huh7 cells.
