## Supplementary Data for "Identification of Characteristic Genomic Markers in Human Hepatoma Huh7 and Huh7.5.1-8 Cell Lines"

### Sheet: Candidate Gene Detail
Supplementary Data 1. List of missense and LoF mutations in Huh7 and Huh7.5.1-8
Gene Name	Status	Type	DNA Change	Protein Change	Ensembl transcript ID	Function		Abbreviation
AC010091.1	Huh7.5.1-8-predominant	SDA	N/A	N/A	N/A	N/A		Impact
ACAD10	Huh7.5.1-8-predominant	SSM	N/A	N/A	N/A	N/A		SDA	Splice donor/acceptor mutation
AE000661.37	Huh7.5.1-8-predominant	SDA	N/A	N/A	N/A	N/A		GFM	Gene fusion mutation
AMD1	Huh7.5.1-8-predominant	SDA	N/A	N/A	N/A	N/A		CID	Coding sequence InDel
AP3B2	Huh7.5.1-8-predominant	SDA	N/A	N/A	N/A	N/A		SSM	Start/stop codon mutation
ARFGAP3	Huh7.5.1-8-predominant	CID	N/A	N/A	N/A	N/A
BACH1	Huh7.5.1-8-predominant	CID	N/A	N/A	N/A	N/A		Important Function
BAX	Huh7.5.1-8-predominant	CID	N/A	N/A	N/A	AT		AP	Autophagy related gene
BCL11A	Huh7.5.1-8-predominant	SSM	N/A	N/A	N/A	N/A		AT	Apoptosis related gene
CCDC85A	Huh7.5.1-8-predominant	CID	N/A	N/A	N/A	N/A		AV	Antiviral related gene
COL6A3	Huh7.5.1-8-predominant	SSM	N/A	N/A	N/A	SP		CH	Gene that are involved in protein-protein association networks with nine core genes that showed strong influence on HCV infection and replication
DDX53	Huh7.5.1-8-predominant	SSM	N/A	N/A	N/A	N/A		KH	Known hepatitis C related gene
DEFB104B	Huh7.5.1-8-predominant	CID	N/A	N/A	N/A	II		II	Innate immune related gene
FAM166B	Huh7.5.1-8-predominant	CID, SSM	N/A	N/A	N/A	N/A		SP	Serine protease related gene
FLG	Huh7.5.1-8-predominant	SSM	N/A	N/A	N/A	N/A
FMN1	Huh7.5.1-8-predominant	CID, SSM	N/A	N/A	N/A	N/A
LRMP	Huh7.5.1-8-predominant	CID, GFM	N/A	N/A	N/A	N/A
MAP3K13	Huh7.5.1-8-predominant	CID, GFM	N/A	N/A	N/A	N/A
MASTL	Huh7.5.1-8-predominant	SSM	N/A	N/A	N/A	N/A
MEI4	Huh7.5.1-8-predominant	SDA	N/A	N/A	N/A	N/A
NFX1	Huh7.5.1-8-predominant	SSM	N/A	N/A	N/A	N/A
PCDHB12	Huh7.5.1-8-predominant	CID	N/A	N/A	N/A	N/A
PITHD1	Huh7.5.1-8-predominant	SSM	N/A	N/A	N/A	N/A
PKD1L1	Huh7.5.1-8-predominant	CID	N/A	N/A	N/A	N/A
PTPRG	Huh7.5.1-8-predominant	SDA, CID	N/A	N/A	N/A	N/A
RANGAP1	Huh7.5.1-8-predominant	SDA	N/A	N/A	N/A	N/A
RIPK4	Huh7.5.1-8-predominant	CID	N/A	N/A	N/A	N/A
RP1-15D23.2	Huh7.5.1-8-predominant	SDA	N/A	N/A	N/A	N/A
RP11-672A2.3	Huh7.5.1-8-predominant	SDA	N/A	N/A	N/A	N/A
RP5-1142A6.7	Huh7.5.1-8-predominant	SDA	N/A	N/A	N/A	N/A
RPGRIP1L	Huh7.5.1-8-predominant	SSM	N/A	N/A	N/A	N/A
SBF2	Huh7.5.1-8-predominant	CID, SDA	N/A	N/A	N/A	N/A
SIRPA	Huh7.5.1-8-predominant	GFM	N/A	N/A	N/A	N/A
SIRPB1	Huh7.5.1-8-predominant	GFM	N/A	N/A	N/A	II
SLC16A11	Huh7.5.1-8-predominant	CID	N/A	N/A	N/A	N/A
SMIM8	Huh7.5.1-8-predominant	CID	N/A	N/A	N/A	N/A
SOX10	Huh7.5.1-8-predominant	SSM	N/A	N/A	N/A	N/A
SVEP1	Huh7.5.1-8-predominant	CID	N/A	N/A	N/A	N/A
TAF3	Huh7.5.1-8-predominant	SSM	N/A	N/A	N/A	N/A
TAF4B	Huh7.5.1-8-predominant	SDA	N/A	N/A	N/A	N/A
TAS2R4	Huh7.5.1-8-predominant	SSM	N/A	N/A	N/A	N/A
TCF7L1	Huh7.5.1-8-predominant	CID	N/A	N/A	N/A	N/A
TMEM184A	Huh7.5.1-8-predominant	CID	N/A	N/A	N/A	N/A
UBR2	Huh7.5.1-8-predominant	SSM	N/A	N/A	N/A	N/A
ZNF233	Huh7.5.1-8-predominant	CID	N/A	N/A	N/A	N/A
ZNF684	Huh7.5.1-8-predominant	SDA	N/A	N/A	N/A	N/A
ABCB5	Huh7-predominant	CID, GFM	N/A	N/A	N/A	N/A
ACYP2	Huh7-predominant	GFM	N/A	N/A	N/A	N/A
ADCK1	Huh7-predominant	CID	N/A	N/A	N/A	N/A
ADGRB2	Huh7-predominant	CID	N/A	N/A	N/A	N/A
ATP2A3	Huh7-predominant	SSM	N/A	N/A	N/A	N/A
CARD16	Huh7-predominant	SDA	N/A	N/A	N/A	N/A
CTD-2023J5.1	Huh7-predominant	SDA	N/A	N/A	N/A	N/A
FRMPD3	Huh7-predominant	CID, SSM	N/A	N/A	N/A	N/A
KAT6A	Huh7-predominant	GFM	N/A	N/A	N/A	N/A
LINC00313	Huh7-predominant	GFM	N/A	N/A	N/A	N/A
MFSD14C	Huh7-predominant	GFM	N/A	N/A	N/A	N/A
MIOS	Huh7-predominant	CID	N/A	N/A	N/A	N/A
OSGIN2	Huh7-predominant	CID	N/A	N/A	N/A	N/A
RP11-307E17.8	Huh7-predominant	GFM	N/A	N/A	N/A	N/A
RP4-576H24.4	Huh7-predominant	GFM	N/A	N/A	N/A	N/A
SIM1	Huh7-predominant	CID, GFM	N/A	N/A	N/A	N/A
THSD7B	Huh7-predominant	CID, GFM	N/A	N/A	N/A	N/A
TSPAN8	Huh7-predominant	CID, GFM	N/A	N/A	N/A	N/A
AAK1	Shared	CID	N/A	N/A	N/A	N/A
ABC13-47488600E17.1	Shared	SDA	N/A	N/A	N/A	N/A
AC000068.5	Shared	SDA	N/A	N/A	N/A	N/A
AC005562.1	Shared	SDA	N/A	N/A	N/A	N/A
AC008686.1	Shared	CID	N/A	N/A	N/A	N/A
AC008914.1	Shared	CID	N/A	N/A	N/A	N/A
AC018512.1	Shared	CID	N/A	N/A	N/A	N/A
AC024060.1	Shared	SDA	N/A	N/A	N/A	N/A
AC104057.1	Shared	SDA	N/A	N/A	N/A	N/A
ACIN1	Shared	CID	N/A	N/A	N/A	AT
ACR	Shared	CID	N/A	N/A	N/A	N/A
ADAMTSL1	Shared	CID	N/A	N/A	N/A	N/A
AF127936.7	Shared	SDA	N/A	N/A	N/A	N/A
AF127936.9	Shared	SDA	N/A	N/A	N/A	N/A
AGAP3	Shared	CID	N/A	N/A	N/A	N/A
AK5	Shared	CID	N/A	N/A	N/A	N/A
AL163953.3	Shared	SDA	N/A	N/A	N/A	N/A
AL365202.1	Shared	SDA	N/A	N/A	N/A	N/A
AL596220.1	Shared	CID	N/A	N/A	N/A	N/A
ALG1	Shared	CID	N/A	N/A	N/A	N/A
ALMS1	Shared	CID	N/A	N/A	N/A	N/A
AMDHD1	Shared	SDA, CID	N/A	N/A	N/A	N/A
AMER1	Shared	CID	N/A	N/A	N/A	N/A
ANKRD36	Shared	SDA	N/A	N/A	N/A	N/A
ANKRD60	Shared	CID	N/A	N/A	N/A	N/A
ANLN	Shared	SDA	N/A	N/A	N/A	N/A
AR	Shared	CID	N/A	N/A	N/A	KH
ARNT2	Shared	GFM, CID	N/A	N/A	N/A	N/A
ART5	Shared	CID	N/A	N/A	N/A	N/A
ASAH1	Shared	CID	N/A	N/A	N/A	N/A
ASCC2	Shared	CID	N/A	N/A	N/A	N/A
ATG3	Shared	CID	N/A	N/A	N/A	AP
ATM	Shared	SDA	N/A	N/A	N/A	AP, AT
ATP6AP2	Shared	CID	N/A	N/A	N/A	AT
ATP8B1	Shared	CID, GFM	N/A	N/A	N/A	N/A
ATXN1	Shared	CID	N/A	N/A	N/A	N/A
ATXN2	Shared	CID	N/A	N/A	N/A	N/A
AXDND1	Shared	CID	N/A	N/A	N/A	N/A
BCKDHA	Shared	CID	N/A	N/A	N/A	N/A
BCL6B	Shared	CID	N/A	N/A	N/A	N/A
BRI3BP	Shared	CID	N/A	N/A	N/A	N/A
BTBD2	Shared	CID	N/A	N/A	N/A	N/A
BTNL2	Shared	CID	N/A	N/A	N/A	N/A
C14orf180	Shared	CID	N/A	N/A	N/A	N/A
C21orf58	Shared	CID	N/A	N/A	N/A	N/A
C2CD3	Shared	CID	N/A	N/A	N/A	N/A
C2orf71	Shared	CID	N/A	N/A	N/A	N/A
CACNA1A	Shared	CID	N/A	N/A	N/A	N/A
CALHM3	Shared	CID	N/A	N/A	N/A	N/A
CAMKK2	Shared	CID	N/A	N/A	N/A	N/A
CAMSAP3	Shared	CID	N/A	N/A	N/A	N/A
CAPN11	Shared	SSM	N/A	N/A	N/A	N/A
CAPN9	Shared	SDA	N/A	N/A	N/A	N/A
CARD10	Shared	CID	N/A	N/A	N/A	N/A
CASC15	Shared	SDA	N/A	N/A	N/A	N/A
CBWD3	Shared	SDA	N/A	N/A	N/A	N/A
CCDC159	Shared	CID	N/A	N/A	N/A	N/A
CCDC177	Shared	CID	N/A	N/A	N/A	N/A
CCDC180	Shared	CID	N/A	N/A	N/A	N/A
CCDC40	Shared	CID	N/A	N/A	N/A	N/A
CCDC74A	Shared	CID	N/A	N/A	N/A	N/A
CD34	Shared	CID	N/A	N/A	N/A	KH
CDCP2	Shared	CID	N/A	N/A	N/A	N/A
CELSR2	Shared	CID	N/A	N/A	N/A	N/A
CEP295	Shared	SDA	N/A	N/A	N/A	N/A
CFAP46	Shared	CID	N/A	N/A	N/A	N/A
CHIA	Shared	CID	N/A	N/A	N/A	N/A
CHMP4A	Shared	CID	N/A	N/A	N/A	AP, AT
CHRNA3	Shared	CID	N/A	N/A	N/A	N/A
CHST15	Shared	CID	N/A	N/A	N/A	N/A
CHTF18	Shared	CID	N/A	N/A	N/A	N/A
CLHC1	Shared	SDA	N/A	N/A	N/A	N/A
CLYBL	Shared	CID	N/A	N/A	N/A	N/A
CNDP1	Shared	CID	N/A	N/A	N/A	N/A
CNDP2	Shared	SDA	N/A	N/A	N/A	N/A
CNOT1	Shared	CID	N/A	N/A	N/A	N/A
CNOT6L	Shared	CID	N/A	N/A	N/A	N/A
COL18A1	Shared	CID	N/A	N/A	N/A	N/A
COL6A2	Shared	CID, SDA	N/A	N/A	N/A	N/A
COPRS	Shared	CID	N/A	N/A	N/A	N/A
COQ8B	Shared	CID	N/A	N/A	N/A	N/A
CR1L	Shared	SDA	N/A	N/A	N/A	N/A
CTC-344H19.4	Shared	SDA	N/A	N/A	N/A	N/A
CTC-490E21.12	Shared	GFM	N/A	N/A	N/A	N/A
CTD-3138B18.4	Shared	GFM	N/A	N/A	N/A	N/A
CTD-3138B18.5	Shared	GFM	N/A	N/A	N/A	N/A
CTD-3138B18.6	Shared	GFM	N/A	N/A	N/A	N/A
CTDP1	Shared	CID	N/A	N/A	N/A	N/A
CTSA	Shared	CID	N/A	N/A	N/A	AP
CYP2C8	Shared	CID	N/A	N/A	N/A	N/A
CYP2D7	Shared	CID	N/A	N/A	N/A	N/A
DCHS2	Shared	CID	N/A	N/A	N/A	N/A
DCP1A	Shared	GFM	N/A	N/A	N/A	N/A
DDHD1	Shared	CID	N/A	N/A	N/A	N/A
DENND4B	Shared	CID	N/A	N/A	N/A	N/A
DHRS4L2	Shared	CID	N/A	N/A	N/A	N/A
DIAPH2	Shared	GFM	N/A	N/A	N/A	N/A
DMKN	Shared	CID	N/A	N/A	N/A	N/A
DNAAF5	Shared	SSM	N/A	N/A	N/A	N/A
DNAH8	Shared	CID	N/A	N/A	N/A	N/A
DRICH1	Shared	CID	N/A	N/A	N/A	N/A
ECHDC3	Shared	SDA	N/A	N/A	N/A	N/A
EFCAB2	Shared	SDA	N/A	N/A	N/A	N/A
EGF	Shared	CID	N/A	N/A	N/A	KH, CH
EIF2AK3	Shared	CID	N/A	N/A	N/A	KH
EIF4G3	Shared	CID	N/A	N/A	N/A	AP
ENOSF1	Shared	CID	N/A	N/A	N/A	N/A
EPB41L4A	Shared	SDA	N/A	N/A	N/A	N/A
EPCAM	Shared	CID	N/A	N/A	N/A	N/A
EPHA4	Shared	GFM	N/A	N/A	N/A	N/A
EPHB6	Shared	CID	N/A	N/A	N/A	N/A
EXOC3L4	Shared	CID	N/A	N/A	N/A	N/A
EXOC6B	Shared	CID	N/A	N/A	N/A	N/A
FAM155A	Shared	CID	N/A	N/A	N/A	N/A
FAM171B	Shared	CID	N/A	N/A	N/A	N/A
FAM57A	Shared	CID	N/A	N/A	N/A	N/A
FAM86B2	Shared	SDA	N/A	N/A	N/A	N/A
FAM98C	Shared	CID	N/A	N/A	N/A	N/A
FBXL17	Shared	CID	N/A	N/A	N/A	N/A
FIG4	Shared	SDA	N/A	N/A	N/A	N/A
FMNL1	Shared	CID	N/A	N/A	N/A	N/A
FMNL2	Shared	CID	N/A	N/A	N/A	N/A
FO538757.1	Shared	SDA	N/A	N/A	N/A	N/A
FOLR3	Shared	CID, SSM, SDA	N/A	N/A	N/A	N/A
FOPNL	Shared	CID	N/A	N/A	N/A	N/A
FOXC1	Shared	CID	N/A	N/A	N/A	N/A
FOXD2	Shared	CID	N/A	N/A	N/A	N/A
FOXE1	Shared	CID	N/A	N/A	N/A	N/A
FOXF2	Shared	CID	N/A	N/A	N/A	N/A
FOXO6	Shared	CID	N/A	N/A	N/A	N/A
FUT4	Shared	CID	N/A	N/A	N/A	N/A
GABRR3	Shared	CID	N/A	N/A	N/A	N/A
GALNT8	Shared	CID	N/A	N/A	N/A	N/A
GDF7	Shared	CID	N/A	N/A	N/A	N/A
GLCE	Shared	SDA	N/A	N/A	N/A	N/A
GLIPR1L2	Shared	CID	N/A	N/A	N/A	N/A
GOLGA6L2	Shared	CID	N/A	N/A	N/A	N/A
GOLGA6L22	Shared	CID	N/A	N/A	N/A	N/A
GOLGA6L7P	Shared	CID	N/A	N/A	N/A	N/A
GOLGA8A	Shared	SSM	N/A	N/A	N/A	N/A
GOLGA8B	Shared	SSM	N/A	N/A	N/A	N/A
GPATCH4	Shared	CID	N/A	N/A	N/A	N/A
GPRIN2	Shared	CID	N/A	N/A	N/A	N/A
GPX1	Shared	CID	N/A	N/A	N/A	AT
GRIN2C	Shared	CID	N/A	N/A	N/A	N/A
GRIN3B	Shared	CID	N/A	N/A	N/A	N/A
HAVCR1	Shared	CID	N/A	N/A	N/A	KH
HKR1	Shared	SDA	N/A	N/A	N/A	N/A
HNRNPLL	Shared	CID	N/A	N/A	N/A	N/A
HOMEZ	Shared	CID	N/A	N/A	N/A	N/A
HOXD9	Shared	CID	N/A	N/A	N/A	N/A
HRNR	Shared	CID, SSM	N/A	N/A	N/A	N/A
HSD17B13	Shared	SDA	N/A	N/A	N/A	N/A
HSPBP1	Shared	CID	N/A	N/A	N/A	N/A
HTT	Shared	CID	N/A	N/A	N/A	AP, AT
ICA1	Shared	CID	N/A	N/A	N/A	N/A
IFNA10	Shared	SSM	N/A	N/A	N/A	AV, KH, II
IFT20	Shared	SDA	N/A	N/A	N/A	AP
IGFBP2	Shared	CID	N/A	N/A	N/A	N/A
IGFBP7	Shared	SDA, GFM	N/A	N/A	N/A	N/A
IGHV2-5	Shared	SSM	N/A	N/A	N/A	N/A
IGLJ2	Shared	CID	N/A	N/A	N/A	N/A
IGLV3-16	Shared	CID	N/A	N/A	N/A	N/A
IGSF21	Shared	SDA	N/A	N/A	N/A	N/A
IRF2BPL	Shared	SSM	N/A	N/A	N/A	N/A
IRX2	Shared	CID	N/A	N/A	N/A	N/A
IVD	Shared	CID	N/A	N/A	N/A	N/A
KCNIP1	Shared	CID, GFM	N/A	N/A	N/A	N/A
KCNN2	Shared	CID	N/A	N/A	N/A	N/A
KIF1A	Shared	CID	N/A	N/A	N/A	N/A
KIF20B	Shared	CID	N/A	N/A	N/A	N/A
KIR2DL4	Shared	CID, SDA	N/A	N/A	N/A	KH
KIZ	Shared	CID	N/A	N/A	N/A	N/A
KLF17	Shared	CID	N/A	N/A	N/A	N/A
KLF18	Shared	CID	N/A	N/A	N/A	N/A
KLHL23	Shared	CID	N/A	N/A	N/A	N/A
KRTAP19-6	Shared	CID	N/A	N/A	N/A	N/A
KRTAP19-7	Shared	CID	N/A	N/A	N/A	N/A
KRTAP4-5	Shared	CID	N/A	N/A	N/A	N/A
KRTAP4-8	Shared	CID, SSM	N/A	N/A	N/A	N/A
KRTAP5-5	Shared	CID	N/A	N/A	N/A	N/A
KYAT1	Shared	CID	N/A	N/A	N/A	N/A
LENG9	Shared	CID	N/A	N/A	N/A	N/A
LFNG	Shared	CID, SSM	N/A	N/A	N/A	N/A
LINC00368	Shared	SDA	N/A	N/A	N/A	N/A
LINC01484	Shared	SDA	N/A	N/A	N/A	N/A
LINC01551	Shared	SDA	N/A	N/A	N/A	N/A
LLPH-AS1	Shared	GFM	N/A	N/A	N/A	N/A
LRRC49	Shared	CID	N/A	N/A	N/A	N/A
LRRIQ1	Shared	CID	N/A	N/A	N/A	N/A
LSR	Shared	CID	N/A	N/A	N/A	N/A
LURAP1L	Shared	CID	N/A	N/A	N/A	N/A
M6PR	Shared	CID	N/A	N/A	N/A	CH
MAFA	Shared	CID	N/A	N/A	N/A	N/A
MAGI1	Shared	CID	N/A	N/A	N/A	N/A
MAML2	Shared	CID	N/A	N/A	N/A	N/A
MAML3	Shared	CID, SDA	N/A	N/A	N/A	N/A
MANEA	Shared	CID	N/A	N/A	N/A	N/A
MAP3K1	Shared	CID	N/A	N/A	N/A	AT
MCC	Shared	CID	N/A	N/A	N/A	N/A
MEOX2	Shared	CID	N/A	N/A	N/A	N/A
METRN	Shared	CID	N/A	N/A	N/A	N/A
MICALCL	Shared	CID	N/A	N/A	N/A	N/A
MICU3	Shared	CID	N/A	N/A	N/A	N/A
MMP17	Shared	CID	N/A	N/A	N/A	KH
MNX1	Shared	CID	N/A	N/A	N/A	N/A
MPND	Shared	CID	N/A	N/A	N/A	N/A
MPRIP	Shared	CID	N/A	N/A	N/A	N/A
MTRR	Shared	SDA	N/A	N/A	N/A	N/A
MUC22	Shared	GFM	N/A	N/A	N/A	N/A
MYO15B	Shared	CID	N/A	N/A	N/A	N/A
NADK	Shared	CID	N/A	N/A	N/A	N/A
NAT8	Shared	SDA	N/A	N/A	N/A	N/A
NCOR2	Shared	CID	N/A	N/A	N/A	N/A
NEK3	Shared	CID, SDA	N/A	N/A	N/A	N/A
NHS	Shared	SDA	N/A	N/A	N/A	N/A
NIT2	Shared	CID	N/A	N/A	N/A	N/A
NOTCH4	Shared	CID	N/A	N/A	N/A	KH
NPSR1	Shared	SSM	N/A	N/A	N/A	N/A
NR1H2	Shared	CID	N/A	N/A	N/A	N/A
NUDT11	Shared	CID, SSM	N/A	N/A	N/A	N/A
OBP2A	Shared	CID	N/A	N/A	N/A	N/A
OR11G2	Shared	CID	N/A	N/A	N/A	N/A
OR2T35	Shared	CID	N/A	N/A	N/A	N/A
OR2T4	Shared	CID	N/A	N/A	N/A	N/A
OR51J1	Shared	CID	N/A	N/A	N/A	N/A
OVOS2	Shared	CID	N/A	N/A	N/A	SP
PABPC3	Shared	CID, SSM	N/A	N/A	N/A	N/A
PCAT4	Shared	GFM	N/A	N/A	N/A	N/A
PCGF6	Shared	CID	N/A	N/A	N/A	N/A
PDE11A	Shared	CID	N/A	N/A	N/A	N/A
PDHX	Shared	SDA	N/A	N/A	N/A	N/A
PDS5B	Shared	SDA	N/A	N/A	N/A	N/A
PHB2	Shared	CID, SDA	N/A	N/A	N/A	N/A
PHLDA1	Shared	CID	N/A	N/A	N/A	AT
PHLDB2	Shared	GFM	N/A	N/A	N/A	N/A
PHLPP1	Shared	CID	N/A	N/A	N/A	AT
PKD1L2	Shared	CID	N/A	N/A	N/A	N/A
PLAUR	Shared	CID	N/A	N/A	N/A	N/A
PLCXD2	Shared	GFM	N/A	N/A	N/A	N/A
PLEKHA2	Shared	SDA	N/A	N/A	N/A	N/A
PLK4	Shared	SDA	N/A	N/A	N/A	N/A
PODXL	Shared	CID	N/A	N/A	N/A	N/A
POLR2A	Shared	CID	N/A	N/A	N/A	N/A
POU4F1	Shared	CID	N/A	N/A	N/A	N/A
POU4F2	Shared	CID	N/A	N/A	N/A	N/A
PPIP5K1	Shared	CID, SDA	N/A	N/A	N/A	N/A
PPM1E	Shared	CID	N/A	N/A	N/A	N/A
PRAMEF10	Shared	SSM	N/A	N/A	N/A	N/A
PRB1	Shared	SDA	N/A	N/A	N/A	N/A
PRB3	Shared	CID	N/A	N/A	N/A	N/A
PRICKLE3	Shared	CID	N/A	N/A	N/A	N/A
PRICKLE4	Shared	CID	N/A	N/A	N/A	N/A
PROSER3	Shared	SSM	N/A	N/A	N/A	N/A
PRPF3	Shared	SDA	N/A	N/A	N/A	N/A
PRUNE2	Shared	CID	N/A	N/A	N/A	AT
PSG7	Shared	SSM	N/A	N/A	N/A	N/A
PTEN	Shared	SDA	N/A	N/A	N/A	AT
PTPN4	Shared	CID	N/A	N/A	N/A	N/A
RAD23B	Shared	CID	N/A	N/A	N/A	N/A
RAI1	Shared	CID	N/A	N/A	N/A	N/A
RAI14	Shared	GFM	N/A	N/A	N/A	N/A
RECQL5	Shared	SDA	N/A	N/A	N/A	N/A
REXO1	Shared	CID	N/A	N/A	N/A	N/A
RHBG	Shared	CID, SDA	N/A	N/A	N/A	N/A
RIN3	Shared	CID	N/A	N/A	N/A	N/A
RP11-104J23.1	Shared	SDA	N/A	N/A	N/A	N/A
RP11-1228E12.2	Shared	SDA	N/A	N/A	N/A	N/A
RP11-166B2.1	Shared	CID	N/A	N/A	N/A	N/A
RP11-235E17.2	Shared	CID	N/A	N/A	N/A	N/A
RP11-244E17.1	Shared	CID	N/A	N/A	N/A	N/A
RP11-262H14.3	Shared	SDA	N/A	N/A	N/A	N/A
RP11-35G9.5	Shared	GFM	N/A	N/A	N/A	N/A
RP11-370I10.6	Shared	SDA	N/A	N/A	N/A	N/A
RP11-428O18.6	Shared	SDA	N/A	N/A	N/A	N/A
RP11-479O9.4	Shared	SDA	N/A	N/A	N/A	N/A
RP11-504A18.1	Shared	SDA	N/A	N/A	N/A	N/A
RP11-543C4.1	Shared	SDA	N/A	N/A	N/A	N/A
RP11-669N7.3	Shared	SDA	N/A	N/A	N/A	N/A
RP11-92G12.3	Shared	SDA	N/A	N/A	N/A	N/A
RP11-98D18.9	Shared	SDA	N/A	N/A	N/A	N/A
RP13-580B18.4	Shared	SDA	N/A	N/A	N/A	N/A
RP13-631K18.3	Shared	SDA	N/A	N/A	N/A	N/A
RP4-654C18.1	Shared	GFM	N/A	N/A	N/A	N/A
RP4-669L17.10	Shared	SDA	N/A	N/A	N/A	N/A
RP5-837I24.2	Shared	SDA	N/A	N/A	N/A	N/A
RPL14	Shared	CID	N/A	N/A	N/A	N/A
RPL29	Shared	CID	N/A	N/A	N/A	N/A
RXFP2	Shared	SDA	N/A	N/A	N/A	N/A
SCUBE2	Shared	CID	N/A	N/A	N/A	N/A
SERINC2	Shared	CID	N/A	N/A	N/A	N/A
SERINC4	Shared	CID	N/A	N/A	N/A	N/A
SGK223	Shared	CID	N/A	N/A	N/A	N/A
SH3BGR	Shared	CID	N/A	N/A	N/A	N/A
SHPK	Shared	CID	N/A	N/A	N/A	N/A
SIGLEC12	Shared	CID	N/A	N/A	N/A	N/A
SIMC1	Shared	CID, GFM	N/A	N/A	N/A	N/A
SLAIN1	Shared	CID	N/A	N/A	N/A	N/A
SLC12A5	Shared	CID	N/A	N/A	N/A	N/A
SLC16A8	Shared	CID	N/A	N/A	N/A	N/A
SLC25A5	Shared	SSM	N/A	N/A	N/A	N/A
SLC9A4	Shared	CID	N/A	N/A	N/A	N/A
SMAD5	Shared	SDA	N/A	N/A	N/A	N/A
SNCA	Shared	SDA	N/A	N/A	N/A	AP
SOX21-AS1	Shared	SDA	N/A	N/A	N/A	N/A
SPI1	Shared	CID	N/A	N/A	N/A	N/A
SRP9	Shared	SDA	N/A	N/A	N/A	N/A
SRRD	Shared	CID	N/A	N/A	N/A	N/A
SRSF3	Shared	SDA	N/A	N/A	N/A	N/A
SSBP4	Shared	CID	N/A	N/A	N/A	N/A
SSPO	Shared	CID, SSM	N/A	N/A	N/A	N/A
STAG3	Shared	SDA	N/A	N/A	N/A	N/A
STXBP2	Shared	CID	N/A	N/A	N/A	N/A
SYNE2	Shared	SDA	N/A	N/A	N/A	N/A
SYNGR1	Shared	CID	N/A	N/A	N/A	N/A
SYNJ1	Shared	CID	N/A	N/A	N/A	N/A
SZT2	Shared	CID	N/A	N/A	N/A	N/A
TACC2	Shared	CID	N/A	N/A	N/A	N/A
TAF1D	Shared	CID	N/A	N/A	N/A	N/A
TBC1D3F	Shared	SDA	N/A	N/A	N/A	N/A
TBCD	Shared	SDA	N/A	N/A	N/A	N/A
TBL1XR1	Shared	CID	N/A	N/A	N/A	N/A
TBP	Shared	CID	N/A	N/A	N/A	N/A
TBX6	Shared	CID	N/A	N/A	N/A	N/A
TCEA3	Shared	GFM	N/A	N/A	N/A	N/A
TCEAL6	Shared	CID	N/A	N/A	N/A	N/A
TCEB3	Shared	CID	N/A	N/A	N/A	N/A
TCF19	Shared	CID	N/A	N/A	N/A	N/A
THSD4	Shared	CID, GFM	N/A	N/A	N/A	N/A
TMBIM4	Shared	GFM	N/A	N/A	N/A	AT
TMEM245	Shared	SSM, CID	N/A	N/A	N/A	N/A
TMEM247	Shared	CID	N/A	N/A	N/A	N/A
TMEM25	Shared	CID	N/A	N/A	N/A	N/A
TMEM78	Shared	CID	N/A	N/A	N/A	N/A
TMEM80	Shared	CID	N/A	N/A	N/A	N/A
TMPRSS13	Shared	CID	N/A	N/A	N/A	N/A
TNRC18	Shared	CID, SSM	N/A	N/A	N/A	SP
TP53	Shared	CID	N/A	N/A	N/A	KH, AT, CH
TPTE2	Shared	CID	N/A	N/A	N/A	N/A
TRAK1	Shared	CID	N/A	N/A	N/A	N/A
TRAM1L1	Shared	CID	N/A	N/A	N/A	N/A
TRDN	Shared	SSM	N/A	N/A	N/A	N/A
TSPYL1	Shared	CID	N/A	N/A	N/A	N/A
TUBGCP3	Shared	CID	N/A	N/A	N/A	N/A
UBAC2	Shared	CID	N/A	N/A	N/A	N/A
UBE2D3	Shared	CID	N/A	N/A	N/A	AT
URI1	Shared	CID	N/A	N/A	N/A	N/A
USF3	Shared	CID	N/A	N/A	N/A	N/A
USP48	Shared	CID	N/A	N/A	N/A	N/A
VSNL1	Shared	SDA	N/A	N/A	N/A	N/A
WDR66	Shared	CID	N/A	N/A	N/A	N/A
XRCC4	Shared	SSM	N/A	N/A	N/A	N/A
Y_RNA	Shared	GFM	N/A	N/A	N/A	N/A
YEATS2	Shared	CID	N/A	N/A	N/A	N/A
ZAN	Shared	CID	N/A	N/A	N/A	N/A
ZBTB33	Shared	CID	N/A	N/A	N/A	N/A
ZDHHC11	Shared	CID	N/A	N/A	N/A	N/A
ZFHX3	Shared	CID	N/A	N/A	N/A	N/A
ZFYVE19	Shared	CID	N/A	N/A	N/A	N/A
ZNF226	Shared	CID	N/A	N/A	N/A	N/A
ZNF3	Shared	CID	N/A	N/A	N/A	N/A
ZNF503-AS1	Shared	SDA	N/A	N/A	N/A	N/A
ZNF528	Shared	SDA	N/A	N/A	N/A	N/A
ZNF544	Shared	CID, SSM, GFM	N/A	N/A	N/A	N/A
ZNF717	Shared	CID	N/A	N/A	N/A	N/A
ZNF804A	Shared	CID	N/A	N/A	N/A	N/A
ZNF852	Shared	CID	N/A	N/A	N/A	N/A
RRS1	Huh7-predominant	Missense	c.348G>C	p.Gln116His	ENST00000320270.3	N/A
ABCC5	Huh7.5.1-8-predominant	Missense	c.1537A>G	p.Thr513Ala	ENST00000265586.10	N/A
ADSS	Huh7.5.1-8-predominant	Missense	c.1190A>T	p.Lys397Ile	ENST00000366535.3	N/A
BMS1	Huh7.5.1-8-predominant	Missense	c.1429T>G	p.Tyr477Asp	ENST00000374518.5	N/A
CCDC50	Huh7.5.1-8-predominant	Missense	c.106C>A	p.Gln36Lys	ENST00000392455.7	N/A
CCDC92	Huh7.5.1-8-predominant	Missense	c.130G>A	p.Asp44Asn	ENST00000535556.5	N/A
CENPF	Huh7.5.1-8-predominant	Missense	c.152T>C	p.Leu51Ser	ENST00000614578.1	N/A
CEP126	Huh7.5.1-8-predominant	Missense	c.2470G>A	p.Val824Ile	ENST00000263468.12	N/A
CEP290	Huh7.5.1-8-predominant	Missense	c.2590A>T	p.Asn864Tyr	ENST00000309041.11	N/A
CEP95	Huh7.5.1-8-predominant	Missense	c.2019C>G	p.Asp673Glu	ENST00000553412.5	N/A
CROCC	Huh7.5.1-8-predominant	Missense	c.2872G>T	p.Ala958Ser	ENST00000445545.6	N/A
DDX58	Huh7.5.1-8-predominant	Missense	c.164C>T	p.Thr55Ile	ENST00000379883.2	AV, KH, II
DHX34	Huh7.5.1-8-predominant	Missense	c.2995C>G	p.Leu999Val	ENST00000328771.8	N/A
DLAT	Huh7.5.1-8-predominant	Missense	c.530A>G	p.Lys177Arg	ENST00000393051.5	N/A
EP300	Huh7.5.1-8-predominant	Missense	c.2954A>G	p.Asp985Gly	ENST00000263253.8	AP
EP300	Huh7.5.1-8-predominant	Missense	c.5290G>A	p.Val1764Ile	ENST00000263253.8	AP
ETHE1	Huh7.5.1-8-predominant	Missense	c.497T>C	p.Phe166Ser	ENST00000292147.6	N/A
FAM91A1	Huh7.5.1-8-predominant	Missense	c.1535G>T	p.Arg512Leu	ENST00000521166.5	N/A
FKBP5	Huh7.5.1-8-predominant	Missense	c.340G>A	p.Gly114Ser	ENST00000542713.1	N/A
GALNT10	Huh7.5.1-8-predominant	Missense	c.365C>T	p.Ser122Phe	ENST00000377661.2	N/A
GALNT10	Huh7.5.1-8-predominant	Missense	c.821A>G	p.Asp274Gly	ENST00000377661.2	N/A
GOLGA8A	Huh7.5.1-8-predominant	Missense	c.956A>G	p.Glu319Gly	ENST00000359187.4	N/A
GOLGA8B	Huh7.5.1-8-predominant	Missense	c.1046A>G	p.Glu349Gly	ENST00000438958.2	N/A
GSK3B	Huh7.5.1-8-predominant	Missense	c.371A>G	p.Asp124Gly	ENST00000264235.12	N/A
HECW1	Huh7.5.1-8-predominant	Missense	c.10C>A	p.Pro4Thr	ENST00000429529.1	N/A
HNRNPK	Huh7.5.1-8-predominant	Missense	c.290G>C	p.Arg97Thr	ENST00000481820.6	N/A
IGF2BP2	Huh7.5.1-8-predominant	Missense	c.1583A>C	p.Gln528Pro	ENST00000421047.3	N/A
IQGAP1	Huh7.5.1-8-predominant	Missense	c.159G>T	p.Trp53Cys	ENST00000268182.9	N/A
KIF14	Huh7.5.1-8-predominant	Missense	c.4204G>T	p.Gly1402Cys	ENST00000614960.4	N/A
KMT2C	Huh7.5.1-8-predominant	Missense	c.9815A>C	p.Gln3272Pro	ENST00000355193.6	N/A
KMT2E	Huh7.5.1-8-predominant	Missense	c.754A>G	p.Lys252Glu	ENST00000622386.1	N/A
KNTC1	Huh7.5.1-8-predominant	Missense	c.4043A>G	p.Tyr1348Cys	ENST00000333479.11	N/A
KRT10	Huh7.5.1-8-predominant	Missense	c.1289C>A	p.Thr430Asn	ENST00000269576.5	N/A
MAGI3	Huh7.5.1-8-predominant	Missense	c.1874A>G	p.Gln625Arg	ENST00000369615.5	N/A
MBD5	Huh7.5.1-8-predominant	Missense	c.428C>G	p.Ala143Gly	ENST00000627651.2	N/A
MDC1	Huh7.5.1-8-predominant	Missense	c.237A>C	p.Glu79Asp	ENST00000613547.4	N/A
MSANTD3-TMEFF1	Huh7.5.1-8-predominant	Missense	c.570A>G	p.Ile190Met	ENST00000502978.1	N/A
MTIF2	Huh7.5.1-8-predominant	Missense	c.323A>G	p.Lys108Arg	ENST00000403721.5	N/A
MTRF1L	Huh7.5.1-8-predominant	Missense	c.112A>G	p.Thr38Ala	ENST00000367231.9	N/A
MYH3	Huh7.5.1-8-predominant	Missense	c.5395G>A	p.Asp1799Asn	ENST00000583535.5	N/A
MYLK	Huh7.5.1-8-predominant	Missense	c.1480G>C	p.Gly494Arg	ENST00000359169.5	N/A
MYO9A	Huh7.5.1-8-predominant	Missense	c.1828T>A	p.Leu610Met	ENST00000424560.2	N/A
MYO9A	Huh7.5.1-8-predominant	Missense	c.1826T>C	p.Leu609Pro	ENST00000424560.2	N/A
NCAPG2	Huh7.5.1-8-predominant	Missense	c.169A>G	p.Lys57Glu	ENST00000441982.5	N/A
NUDCD1	Huh7.5.1-8-predominant	Missense	c.1607G>T	p.Arg536Ile	ENST00000427660.6	N/A
PAPOLG	Huh7.5.1-8-predominant	Missense	c.576G>T	p.Leu192Phe	ENST00000412217.1	N/A
PAXIP1	Huh7.5.1-8-predominant	Missense	c.157G>C	p.Asp53His	ENST00000404141.5	N/A
PGAM1	Huh7.5.1-8-predominant	Missense	c.25A>G	p.Ile9Val	ENST00000334828.5	N/A
PKD2L2	Huh7.5.1-8-predominant	Missense	c.1799A>G	p.Lys600Arg	ENST00000290431.5	N/A
POLA2	Huh7.5.1-8-predominant	Missense	c.803A>T	p.Lys268Met	ENST00000265465.7	N/A
RALGAPA2	Huh7.5.1-8-predominant	Missense	c.83T>A	p.Leu28Gln	ENST00000202677.11	N/A
RARA	Huh7.5.1-8-predominant	Missense	c.295C>T	p.His99Tyr	ENST00000394089.6	N/A
RBBP6	Huh7.5.1-8-predominant	Missense	c.2198T>G	p.Leu733Trp	ENST00000564314.5	N/A
RETSAT	Huh7.5.1-8-predominant	Missense	c.423C>G	p.Asn141Lys	ENST00000449375.1	N/A
RNF139	Huh7.5.1-8-predominant	Missense	c.377T>C	p.Leu126Pro	ENST00000303545.3	N/A
RPAP3	Huh7.5.1-8-predominant	Missense	c.1150C>T	p.Pro384Ser	ENST00000432584.7	N/A
RPL37A	Huh7.5.1-8-predominant	Missense	c.242A>G	p.Asn81Ser	ENST00000427280.6	N/A
SCN8A	Huh7.5.1-8-predominant	Missense	c.5584T>G	p.Leu1862Val	ENST00000627620.2	N/A
SEC24D	Huh7.5.1-8-predominant	Missense	c.1093C>G	p.Leu365Val	ENST00000419654.6	N/A
SLC38A2	Huh7.5.1-8-predominant	Missense	c.352T>G	p.Ser118Ala	ENST00000551374.5	N/A
SPP1	Huh7.5.1-8-predominant	Missense	c.722A>C	p.Lys241Thr	ENST00000395080.7	KH
SPTLC2	Huh7.5.1-8-predominant	Missense	c.838G>T	p.Asp280Tyr	ENST00000554901.1	N/A
SRPRA	Huh7.5.1-8-predominant	Missense	c.1445G>A	p.Arg482His	ENST00000532259.1	N/A
SRRT	Huh7.5.1-8-predominant	Missense	c.1021G>C	p.Asp341His	ENST00000448764.5	N/A
SSX2IP	Huh7.5.1-8-predominant	Missense	c.530A>T	p.Lys177Ile	ENST00000422026.1	N/A
TGIF2	Huh7.5.1-8-predominant	Missense	c.60A>T	p.Arg20Ser	ENST00000558465.1	N/A
THOC2	Huh7.5.1-8-predominant	Missense	c.694G>T	p.Gly232Cys	ENST00000491737.5	N/A
TMEFF1	Huh7.5.1-8-predominant	Missense	c.687A>G	p.Ile229Met	ENST00000374879.4	N/A
TNIK	Huh7.5.1-8-predominant	Missense	c.2447G>C	p.Ser816Thr	ENST00000488470.5	N/A
TPTE	Huh7.5.1-8-predominant	Missense	c.295G>C	p.Asp99His	ENST00000612957.4	N/A
TRIM59	Huh7.5.1-8-predominant	Missense	c.497A>G	p.Tyr166Cys	ENST00000496222.1	N/A
TRIM66	Huh7.5.1-8-predominant	Missense	c.3284A>G	p.Gln1095Arg	ENST00000299550.10	N/A
WNK2	Huh7.5.1-8-predominant	Missense	c.808T>C	p.Cys270Arg	ENST00000395477.6	N/A
ZBTB44	Huh7.5.1-8-predominant	Missense	c.1556A>G	p.Tyr519Cys	ENST00000397753.5	N/A
ZFHX4	Huh7.5.1-8-predominant	Missense	c.4051C>A	p.Gln1351Lys	ENST00000518282.5	N/A
ZNF292	Huh7.5.1-8-predominant	Missense	c.1799C>T	p.Pro600Leu	ENST00000339907.8	N/A
ZNF654	Huh7.5.1-8-predominant	Missense	c.3214G>A	p.Asp1072Asn	ENST00000636215.1	CH
ZNF844	Huh7.5.1-8-predominant	Missense	c.1235G>A	p.Gly412Glu	ENST00000439326.7	N/A
ABCB1	Shared	Missense	c.2677T>G	p.Ser893Ala	ENST00000622132.4	N/A
AC004381.6	Shared	Missense	c.233C>G	p.Ser78Cys	ENST00000568647.5	N/A
ADAT1	Shared	Missense	c.724A>C	p.Thr242Pro	ENST00000307921.7	N/A
AGAP4	Shared	Missense	c.1070C>G	p.Thr357Ser	ENST00000618171.4	N/A
AGAP9	Shared	Missense	c.1550G>A	p.Arg517Gln	ENST00000452145.6	N/A
AGAP9	Shared	Missense	c.198G>C	p.Gln66His	ENST00000452145.6	N/A
AGAP9	Shared	Missense	c.37G>A	p.Val13Ile	ENST00000452145.6	N/A
AHCTF1	Shared	Missense	c.2726A>G	p.Asn909Ser	ENST00000366508.5	N/A
AKAP13	Shared	Missense	c.3783A>T	p.Glu1261Asp	ENST00000559362.5	N/A
ANKRD36	Shared	Missense	c.3377C>A	p.Pro1126Gln	ENST00000461153.6	N/A
ANKRD36B	Shared	Missense	c.782G>C	p.Arg261Pro	ENST00000359901.8	N/A
ANKRD36C	Shared	Missense	c.932G>A	p.Gly311Asp	ENST00000456556.5	N/A
ARAP1	Shared	Missense	c.1909G>A	p.Val637Met	ENST00000455638.6	N/A
ARCN1	Shared	Missense	c.163C>A	p.Arg55Ser	ENST00000534182.2	N/A
ARFGAP2	Shared	Missense	c.497G>T	p.Gly166Val	ENST00000528444.5	N/A
ASAH2	Shared	Missense	c.221G>A	p.Cys74Tyr	ENST00000489640.5	AT
ASAH2B	Shared	Missense	c.221C>A	p.Thr74Asn	ENST00000374006.1	N/A
ATF4	Shared	Missense	c.7G>A	p.Glu3Lys	ENST00000404241.6	N/A
ATP23	Shared	Missense	c.142A>T	p.Ser48Cys	ENST00000300145.3	N/A
ATP6V0A2	Shared	Missense	c.245G>A	p.Gly82Glu	ENST00000613625.4	AP, SP
BDP1	Shared	Missense	c.3730T>A	p.Phe1244Ile	ENST00000358731.8	N/A
C2CD2	Shared	Missense	c.251T>A	p.Leu84Gln	ENST00000449165.5	N/A
C4A	Shared	Missense	c.1040C>A	p.Ser347Tyr	ENST00000498271.1	II
CALD1	Shared	Missense	c.1451G>T	p.Arg484Leu	ENST00000361675.6	N/A
CAPN15	Shared	Missense	c.233C>G	p.Pro78Arg	ENST00000568988.5	N/A
CASP8AP2	Shared	Missense	c.3735G>T	p.Lys1245Asn	ENST00000551025.3	AT
CCL15	Shared	Missense	c.71C>T	p.Thr24Ile	ENST00000617897.1	N/A
CDC123	Shared	Missense	c.48G>C	p.Glu16Asp	ENST00000440613.1	N/A
CDON	Shared	Missense	c.109T>A	p.Ser37Thr	ENST00000531586.5	N/A
CELSR2	Shared	Missense	c.1792G>A	p.Val598Met	ENST00000271332.3	N/A
CEP162	Shared	Missense	c.763G>T	p.Asp255Tyr	ENST00000403245.7	N/A
CEP295	Shared	Missense	c.4780A>C	p.Lys1594Gln	ENST00000325212.10	N/A
CHD6	Shared	Missense	c.1655A>G	p.Tyr552Cys	ENST00000373233.7	N/A
CHTF18	Shared	Missense	c.2848G>T	p.Val950Leu	ENST00000631357.2	N/A
CHTF8	Shared	Missense	c.398C>T	p.Thr133Ile	ENST00000306585.8	N/A
CNKSR1	Shared	Missense	c.275C>A	p.Pro92Gln	ENST00000531191.5	N/A
COPRS	Shared	Missense	c.127A>G	p.Ser43Gly	ENST00000302362.10	N/A
CPNE2	Shared	Missense	c.278G>C	p.Arg93Thr	ENST00000567487.1	N/A
CPNE2	Shared	Missense	c.279G>T	p.Arg93Ser	ENST00000567487.1	N/A
CSNK2A3	Shared	Missense	c.742T>G	p.Phe248Val	ENST00000528848.2	N/A
CSNK2A3	Shared	Missense	c.651A>T	p.Arg217Ser	ENST00000528848.2	N/A
CYB5RL	Shared	Missense	c.646G>T	p.Val216Phe	ENST00000534324.5	N/A
CYLD	Shared	Missense	c.2465C>A	p.Thr822Asn	ENST00000427738.7	II
DAB2IP	Shared	Missense	c.3490C>T	p.Arg1164Cys	ENST00000408936.7	II, AT
DHRSX	Shared	Missense	c.875A>G	p.His292Arg	ENST00000334651.10	N/A
DIAPH3	Shared	Missense	c.226G>T	p.Val76Leu	ENST00000498416.2	N/A
DIDO1	Shared	Missense	c.3056C>G	p.Ser1019Cys	ENST00000266070.8	AT
DPF2	Shared	Missense	c.122G>T	p.Gly41Val	ENST00000531989.1	AT
DTNB	Shared	Missense	c.881C>G	p.Ser294Cys	ENST00000407186.5	N/A
FAAP100	Shared	Missense	c.2080G>C	p.Ala694Pro	ENST00000327787.12	N/A
FAM185A	Shared	Missense	c.179G>C	p.Gly60Ala	ENST00000413034.2	N/A
FAM21A	Shared	Missense	c.1331G>A	p.Gly444Asp	ENST00000351071.10	N/A
FBRSL1	Shared	Missense	c.187A>G	p.Thr63Ala	ENST00000434748.2	N/A
FBXL6	Shared	Missense	c.1486G>A	p.Gly496Ser	ENST00000331890.5	N/A
FBXO25	Shared	Missense	c.113G>A	p.Arg38His	ENST00000518240.5	N/A
FIGN	Shared	Missense	c.194C>A	p.Ser65Tyr	ENST00000333129.3	N/A
FO538757.1	Shared	Missense	c.1123G>C	p.Glu375Gln	ENST00000624735.1	N/A
FRY	Shared	Missense	c.5836A>C	p.Ser1946Arg	ENST00000542859.5	N/A
GGT1	Shared	Missense	c.815T>C	p.Val272Ala	ENST00000412658.5	N/A
GLUD2	Shared	Missense	c.103G>A	p.Gly35Arg	ENST00000328078.2	N/A
GMEB2	Shared	Missense	c.1346C>T	p.Pro449Leu	ENST00000370077.1	N/A
GOLGA6L9	Shared	Missense	c.176C>T	p.Thr59Ile	ENST00000618348.1	N/A
GOLGA6L9	Shared	Missense	c.475A>G	p.Met159Val	ENST00000618348.1	N/A
GOLGA6L9	Shared	Missense	c.1117G>C	p.Ala373Pro	ENST00000618348.1	N/A
GOLGA6L9	Shared	Missense	c.1129G>T	p.Val377Phe	ENST00000618348.1	N/A
GRIPAP1	Shared	Missense	c.536T>C	p.Leu179Pro	ENST00000593475.5	N/A
GTPBP6	Shared	Missense	c.856C>T	p.Arg286Cys	ENST00000326153.9	N/A
GTPBP6	Shared	Missense	c.541A>C	p.Met181Leu	ENST00000326153.9	N/A
GTPBP6	Shared	Missense	c.511A>G	p.Ile171Val	ENST00000326153.9	N/A
HACD1	Shared	Missense	c.190G>A	p.Glu64Lys	ENST00000326961.6	N/A
HELZ	Shared	Missense	c.1493G>A	p.Gly498Asp	ENST00000358691.9	N/A
HHEX	Shared	Missense	c.307T>G	p.Phe103Val	ENST00000282728.9	N/A
HIRA	Shared	Missense	c.733A>C	p.Asn245His	ENST00000340170.8	N/A
HIST1H2BB	Shared	Missense	c.10C>T	p.Pro4Ser	ENST00000615966.1	N/A
HIST1H2BJ	Shared	Missense	c.174G>T	p.Lys58Asn	ENST00000339812.2	N/A
HPS6	Shared	Missense	c.1309G>T	p.Ala437Ser	ENST00000299238.6	N/A
IL4R	Shared	Missense	c.244G>A	p.Ala82Thr	ENST00000563002.5	KH
ITPR3	Shared	Missense	c.2749A>C	p.Ile917Leu	ENST00000374316.9	N/A
KIAA0586	Shared	Missense	c.170C>T	p.Pro57Leu	ENST00000354386.10	N/A
KMT2C	Shared	Missense	c.2215C>T	p.Leu739Phe	ENST00000360104.7	N/A
KMT2D	Shared	Missense	c.6111C>G	p.Asp2037Glu	ENST00000301067.11	N/A
L3MBTL2	Shared	Missense	c.19A>G	p.Ile7Val	ENST00000216237.9	N/A
LRBA	Shared	Missense	c.3949C>T	p.Arg1317Cys	ENST00000507224.5	N/A
LRRC34	Shared	Missense	c.533A>G	p.Asn178Ser	ENST00000446859.5	N/A
LRRC37A	Shared	Missense	c.537C>A	p.Phe179Leu	ENST00000496930.5	N/A
LRRC37A	Shared	Missense	c.1726A>G	p.Lys576Glu	ENST00000496930.5	N/A
LRRC37A2	Shared	Missense	c.3423C>A	p.Phe1141Leu	ENST00000576629.5	N/A
LRRC37A2	Shared	Missense	c.4155C>G	p.Asn1385Lys	ENST00000576629.5	N/A
LRRC37A2	Shared	Missense	c.4612A>G	p.Lys1538Glu	ENST00000576629.5	N/A
LRRC37A2	Shared	Missense	c.4882T>C	p.Trp1628Arg	ENST00000576629.5	N/A
MANF	Shared	Missense	c.395C>T	p.Thr132Ile	ENST00000528157.5	N/A
MAP4K5	Shared	Missense	c.2317G>C	p.Glu773Gln	ENST00000013125.8	N/A
METTL2B	Shared	Missense	c.88G>A	p.Val30Ile	ENST00000481392.1	N/A
MIB2	Shared	Missense	c.2780C>T	p.Thr927Ile	ENST00000505820.6	N/A
MLYCD	Shared	Missense	c.776G>C	p.Gly259Ala	ENST00000262430.5	N/A
MNT	Shared	Missense	c.325G>A	p.Ala109Thr	ENST00000174618.4	N/A
MRPS34	Shared	Missense	c.40C>G	p.Leu14Val	ENST00000397375.6	N/A
MTCH2	Shared	Missense	c.179A>G	p.His60Arg	ENST00000530428.1	N/A
MTIF2	Shared	Missense	c.1976T>G	p.Phe659Cys	ENST00000403721.5	N/A
MTRF1L	Shared	Missense	c.227G>A	p.Arg76Gln	ENST00000367231.9	N/A
MUC20	Shared	Missense	c.406A>G	p.Arg136Gly	ENST00000320736.10	N/A
MUC20	Shared	Missense	c.407G>A	p.Arg136Lys	ENST00000320736.10	N/A
MYH9	Shared	Missense	c.2642A>T	p.Glu881Val	ENST00000216181.9	N/A
MYOF	Shared	Missense	c.2327T>A	p.Ile776Asn	ENST00000359263.8	N/A
NBPF10	Shared	Missense	c.2606A>C	p.Glu869Ala	ENST00000622244.4	N/A
NBPF20	Shared	Missense	c.590A>G	p.Lys197Arg	ENST00000620821.1	N/A
NBPF9	Shared	Missense	c.1909G>T	p.Asp637Tyr	ENST00000610300.4	N/A
NELL2	Shared	Missense	c.1675G>T	p.Val559Phe	ENST00000437801.6	N/A
NEPRO	Shared	Missense	c.1054C>T	p.Pro352Ser	ENST00000314400.9	N/A
NOMO1	Shared	Missense	c.3587C>T	p.Ala1196Val	ENST00000287667.11	N/A
NOMO1	Shared	Missense	c.3680G>A	p.Gly1227Glu	ENST00000620755.4	N/A
NOMO2	Shared	Missense	c.2716C>T	p.Leu906Phe	ENST00000330537.10	N/A
NOMO2	Shared	Missense	c.2716C>T	p.Leu906Phe	ENST00000622306.4	N/A
NOMO2	Shared	Missense	c.1477G>A	p.Val493Met	ENST00000330537.10	N/A
NOMO2	Shared	Missense	c.1468G>A	p.Asp490Asn	ENST00000330537.10	N/A
NOTCH1	Shared	Missense	c.551A>G	p.Gln184Arg	ENST00000277541.6	N/A
NPHP1	Shared	Missense	c.548A>G	p.Glu183Gly	ENST00000417665.5	N/A
NUP160	Shared	Missense	c.10G>A	p.Ala4Thr	ENST00000530326.5	N/A
NXPE3	Shared	Missense	c.1124T>C	p.Val375Ala	ENST00000491511.6	N/A
OCA2	Shared	Missense	c.1400T>C	p.Val467Ala	ENST00000354638.7	N/A
OCEL1	Shared	Missense	c.194C>T	p.Pro65Leu	ENST00000595573.1	N/A
OGFR	Shared	Missense	c.1633C>A	p.Arg545Ser	ENST00000290291.10	N/A
ORC4	Shared	Missense	c.268G>A	p.Val90Met	ENST00000535373.5	N/A
PAK4	Shared	Missense	c.523C>T	p.Arg175Trp	ENST00000360442.7	AT
PARP4	Shared	Missense	c.3239T>G	p.Leu1080Arg	ENST00000381989.3	N/A
PCDHB3	Shared	Missense	c.605C>G	p.Pro202Arg	ENST00000231130.3	N/A
PCDHB9	Shared	Missense	c.716T>C	p.Val239Ala	ENST00000316105.6	N/A
PCDHGB1	Shared	Missense	c.1880C>T	p.Ala627Val	ENST00000611598.1	N/A
PCLO	Shared	Missense	c.1828T>A	p.Cys610Ser	ENST00000423517.6	N/A
PCLO	Shared	Missense	c.586G>T	p.Val196Phe	ENST00000423517.6	N/A
PDPR	Shared	Missense	c.1919A>T	p.Tyr640Phe	ENST00000568530.5	N/A
PDXDC1	Shared	Missense	c.246C>G	p.Ile82Met	ENST00000325823.11	N/A
PDXDC1	Shared	Missense	c.956C>T	p.Pro319Leu	ENST00000563679.5	N/A
PECAM1	Shared	Missense	c.1688G>A	p.Ser563Asn	ENST00000563924.5	N/A
PES1	Shared	Missense	c.1718A>G	p.Asp573Gly	ENST00000354694.11	N/A
PIP4K2C	Shared	Missense	c.899C>G	p.Ala300Gly	ENST00000540759.6	AP
PLEKHH3	Shared	Missense	c.103G>A	p.Glu35Lys	ENST00000587627.1	N/A
PLOD3	Shared	Missense	c.1402C>G	p.Arg468Gly	ENST00000223127.7	N/A
PLXNA1	Shared	Missense	c.3337G>C	p.Val1113Leu	ENST00000393409.2	N/A
POLD3	Shared	Missense	c.209A>G	p.Lys70Arg	ENST00000531615.1	N/A
POLR1B	Shared	Missense	c.808G>A	p.Gly270Ser	ENST00000541869.5	N/A
PPT2	Shared	Missense	c.15C>G	p.Cys5Trp	ENST00000375143.6	N/A
PRH1	Shared	Missense	c.124C>A	p.Leu42Ile	ENST00000428168.5	N/A
PRPF40A	Shared	Missense	c.1841G>C	p.Ser614Thr	ENST00000410080.5	N/A
PRRC2A	Shared	Missense	c.2012C>G	p.Ser671Cys	ENST00000376033.2	N/A
PSMD2	Shared	Missense	c.212A>G	p.Tyr71Cys	ENST00000417952.5	N/A
QRICH2	Shared	Missense	c.877A>C	p.Ile293Leu	ENST00000447564.2	N/A
RABEP2	Shared	Missense	c.658G>T	p.Ala220Ser	ENST00000357573.10	N/A
RAD54L2	Shared	Missense	c.4094G>T	p.Ser1365Ile	ENST00000409535.6	N/A
RALGAPA1	Shared	Missense	c.568A>G	p.Ile190Val	ENST00000637992.1	N/A
RBM42	Shared	Missense	c.1432G>T	p.Gly478Cys	ENST00000262633.8	N/A
RNF123	Shared	Missense	c.886C>T	p.Arg296Cys	ENST00000433785.1	N/A
RP11-505K9.4	Shared	Missense	c.128G>C	p.Gly43Ala	ENST00000561562.5	N/A
RPAP1	Shared	Missense	c.1997A>T	p.Glu666Val	ENST00000561603.5	N/A
RPAP1	Shared	Missense	c.1996G>A	p.Glu666Lys	ENST00000561603.5	N/A
RPGRIP1L	Shared	Missense	c.219T>A	p.Asp73Glu	ENST00000562588.5	N/A
SASH1	Shared	Missense	c.191G>C	p.Arg64Pro	ENST00000637729.1	N/A
SGK223	Shared	Missense	c.1733C>G	p.Ser578Cys	ENST00000615670.4	N/A
SGK223	Shared	Missense	c.1211G>A	p.Arg404Gln	ENST00000615670.4	N/A
SIPA1L1	Shared	Missense	c.2024C>T	p.Ser675Phe	ENST00000537413.5	N/A
SLC25A16	Shared	Missense	c.503A>G	p.Tyr168Cys	ENST00000609923.5	N/A
SLC35E2B	Shared	Missense	c.610T>C	p.Trp204Arg	ENST00000614300.4	N/A
SPATA7	Shared	Missense	c.1601G>A	p.Arg534Gln	ENST00000393545.8	N/A
SPNS1	Shared	Missense	c.1447C>T	p.His483Tyr	ENST00000566059.5	N/A
SPTBN5	Shared	Missense	c.4006A>T	p.Met1336Leu	ENST00000320955.7	N/A
SRGAP2	Shared	Missense	c.10C>T	p.Pro4Ser	ENST00000579225.2	N/A
STARD13	Shared	Missense	c.170C>T	p.Thr57Met	ENST00000399365.7	N/A
STARD3	Shared	Missense	c.986T>A	p.Ile329Asn	ENST00000544210.6	N/A
SUPT16H	Shared	Missense	c.2743G>T	p.Gly915Cys	ENST00000216297.6	N/A
TAF1	Shared	Missense	c.551G>T	p.Gly184Val	ENST00000276072.7	N/A
TARSL2	Shared	Missense	c.61G>A	p.Asp21Asn	ENST00000615656.1	N/A
TBC1D25	Shared	Missense	c.830A>G	p.Asn277Ser	ENST00000376771.8	AP
TCTN2	Shared	Missense	c.892G>A	p.Val298Met	ENST00000303372.6	N/A
THAP12	Shared	Missense	c.1063A>G	p.Ile355Val	ENST00000260045.7	N/A
THSD4	Shared	Missense	c.969C>G	p.Asn323Lys	ENST00000355327.7	N/A
TIMM23B	Shared	Missense	c.128G>C	p.Cys43Ser	ENST00000451577.3	N/A
TMEM168	Shared	Missense	c.250G>T	p.Asp84Tyr	ENST00000418785.5	N/A
TMEM2	Shared	Missense	c.2303C>A	p.Pro768Gln	ENST00000377044.8	N/A
TMEM86B	Shared	Missense	c.596A>G	p.His199Arg	ENST00000327042.4	N/A
TMOD1	Shared	Missense	c.179T>A	p.Leu60Gln	ENST00000375175.1	N/A
TNFRSF10B	Shared	Missense	c.572T>C	p.Val191Ala	ENST00000276431.8	KH, AT
TOR1AIP2	Shared	Missense	c.597T>G	p.Ile199Met	ENST00000609928.5	N/A
TP53	Shared	Missense	c.263A>G	p.Tyr88Cys	ENST00000509690.5	KH, AT, CH
TRIM56	Shared	Missense	c.1183C>T	p.Arg395Trp	ENST00000306085.10	AV, II
TSR1	Shared	Missense	c.1156A>G	p.Ser386Gly	ENST00000301364.9	N/A
UGT2B7	Shared	Missense	c.211G>T	p.Ala71Ser	ENST00000622664.1	N/A
URB1	Shared	Missense	c.3790G>C	p.Asp1264His	ENST00000382751.3	N/A
VPS13D	Shared	Missense	c.1117A>T	p.Asn373Tyr	ENST00000011700.10	N/A
VPS53	Shared	Missense	c.2146C>A	p.Gln716Lys	ENST00000437048.6	N/A
XRRA1	Shared	Missense	c.1418C>G	p.Thr473Arg	ENST00000340360.10	N/A
ZFAND4	Shared	Missense	c.1220G>A	p.Gly407Glu	ENST00000344646.9	N/A
ZFC3H1	Shared	Missense	c.1736C>T	p.Pro579Leu	ENST00000378743.7	N/A
ZKSCAN2	Shared	Missense	c.1005T>A	p.Asp335Glu	ENST00000328086.11	N/A
ZMYM5	Shared	Missense	c.833A>G	p.His278Arg	ENST00000337963.8	N/A
ZNF214	Shared	Missense	c.383T>A	p.Leu128His	ENST00000536068.5	N/A
ZNF28	Shared	Missense	c.1208G>C	p.Arg403Thr	ENST00000457749.6	N/A
ZNF281	Shared	Missense	c.1066A>T	p.Arg356Trp	ENST00000367353.1	N/A
ZNF473	Shared	Missense	c.242A>G	p.Lys81Arg	ENST00000595661.5	N/A
ZNF524	Shared	Missense	c.104G>T	p.Arg35Leu	ENST00000591046.1	N/A
ZNF587	Shared	Missense	c.947T>G	p.Leu316Arg	ENST00000339656.7	N/A
ZNF587B	Shared	Missense	c.247G>A	p.Val83Met	ENST00000594901.1	N/A
ZNF614	Shared	Missense	c.244G>A	p.Gly82Arg	ENST00000356322.10	N/A
ZNF701	Shared	Missense	c.230T>C	p.Leu77Pro	ENST00000596514.5	N/A
ZNF761	Shared	Missense	c.502G>A	p.Val168Ile	ENST00000454407.5	N/A
ZNF813	Shared	Missense	c.502A>T	p.Ile168Phe	ENST00000396403.8	N/A
